# Comparative analysis of codon usage patterns in SARS-CoV-2, its mutants and other respiratory viruses

**DOI:** 10.1101/2021.03.03.433699

**Authors:** Neetu Tyagi, Rahila Sardar, Dinesh Gupta

## Abstract

The Coronavirus disease 2019 (COVID-19) outbreak caused by Severe Acute Respiratory Syndrome Coronavirus 2 virus (SARS-CoV-2) poses a worldwide human health crisis, causing respiratory illness with a high mortality rate. To investigate the factors governing codon usage bias in all the respiratory viruses, including SARS-CoV-2 isolates from different geographical locations (~62K), including two recently emerging strains from the United Kingdom (UK), i.e., VUI202012/01 and South Africa (SA), i.e., 501.Y.V2 codon usage bias (CUBs) analysis was performed. The analysis includes RSCU analysis, GC content calculation, ENC analysis, dinucleotide frequency and neutrality plot analysis. We were motivated to conduct the study to fulfil two primary aims: first, to identify the difference in codon usage bias amongst all SARS-CoV-2 genomes and, secondly, to compare their CUBs properties with other respiratory viruses. A biased nucleotide composition was found as most of the highly preferred codons were A/U-ending in all the respiratory viruses studied here. Compared with the human host, the RSCU analysis led to the identification of 11 over-represented codons and 9 under-represented codons in SARS-CoV-2 genomes. Correlation analysis of ENC and GC3s revealed that mutational pressure is the leading force determining the CUBs. The present study results yield a better understanding of codon usage preferences for SARS-CoV-2 genomes and discover the possible evolutionary determinants responsible for the biases found among the respiratory viruses, thus unveils a unique feature of the SARS-CoV-2 evolution and adaptation. To the best of our knowledge, this is the first attempt at comparative CUBs analysis on the worldwide genomes of SARS-CoV-2, including novel emerged strains and other respiratory viruses.
