## Supplementary material for "Comparative analysis of codon usage patterns in SARS-CoV-2, its mutants and other respiratory viruses": S. Table 3

### Sheet: Odds_ratio_observed_vs_expected
Viruses	AA	AC	AG	AU	CA	CC	CG	CU	GA	GC	GG	GU	UA	UC	UG	UU
G	1.06887	1.23324	0.993649	0.804386	1.27012	0.882058	0.414526	1.1788	0.919876	1.08795	0.952963	1.05628	0.828429	0.801396	1.37308	1.04229
Gh	1.06975	1.23267	0.99324	0.804842	1.26995	0.880669	0.412688	1.1791	0.919105	1.08708	0.952328	1.05673	0.828806	0.801553	1.3736	1.04261
Gr	1.06928	1.23338	0.993682	0.804367	1.26972	0.880749	0.414061	1.17878	0.92034	1.08729	0.950201	1.05707	0.828379	0.801275	1.37421	1.04262
V	1.06811	1.23136	0.994579	0.8047	1.26904	0.883638	0.418795	1.17792	0.92135	1.08933	0.952927	1.05532	0.828276	0.803328	1.3712	1.04165
S	1.06856	1.23202	0.993964	0.804581	1.2698	0.882716	0.416136	1.17861	0.920614	1.08711	0.952615	1.05701	0.828002	0.803657	1.37285	1.04115
O	1.06861	1.23141	0.993563	0.804188	1.2683	0.885574	0.418312	1.17884	0.920784	1.08899	0.954914	1.05596	0.827583	0.803373	1.37227	1.04095
l	1.06793	1.23195	0.994206	0.80436	1.2686	0.884266	0.41868	1.17872	0.921034	1.08849	0.953531	1.0563	0.828322	0.803251	1.37198	1.0408
VUI2020/01_GR	1.07044	1.23377	0.993304	0.805074	1.27007	0.877216	0.4101	1.17916	0.919332	1.08613	0.948338	1.05741	0.829256	0.800389	1.37493	1.04383
501Y.V2_G	1.07324	1.23269	0.991839	0.803682	1.26877	0.878709	0.408339	1.18052	0.918067	1.08558	0.951001	1.05741	0.82816	0.800426	1.37562	1.04465
501Y.V2_Gh	1.07005	1.23186	0.992687	0.806737	1.26958	0.880941	0.415187	1.17553	0.916966	1.08776	0.952397	1.05602	0.831397	0.798988	1.3706	1.04491
501Y.V2_Gr	1.07369	1.23169	0.99212	0.803518	1.26843	0.878305	0.408872	1.1804	0.918186	1.08574	0.948888	1.05849	0.827647	0.801475	1.37667	1.04422
501Y.V2_GV	1.07105	1.23415	0.992217	0.804583	1.26984	0.880663	0.40766	1.17912	0.919253	1.08291	0.950428	1.05809	0.828996	0.799981	1.37635	1.04362
SARS_CoV2	1.07421	1.23021	0.992293	0.803431	1.2673	0.880402	0.407701	1.18106	0.918241	1.08473	0.950848	1.05794	0.82745	0.801939	1.37639	1.04451
H1N1	1.01059	0.895413	1.02305	1.04774	1.26536	1.10949	0.435878	1.12019	1.13861	0.926643	1.09416	0.764054	0.610192	1.14235	1.34457	1.08263
H3N2	1.05582	0.892817	0.997377	1.01325	1.26105	1.11039	0.4332	1.1092	1.12205	0.934038	1.11966	0.761126	0.577405	1.13193	1.35149	1.13465
RSV	0.964501	0.969996	1.03796	1.04734	1.28659	1.05384	0.225339	1.00023	0.957613	1.00204	1.14408	0.97746	0.892088	1.00692	1.35515	0.946811
SARS	1.03948	1.16877	0.9934	0.857931	1.30283	0.822147	0.45983	1.20028	0.952575	1.1601	0.935023	0.984058	0.798459	0.850772	1.40114	1.01256
MERS	1.05934	1.10091	1.00034	0.888674	1.20377	0.938094	0.555443	1.16046	0.890265	1.16401	0.935274	1.02785	0.895678	0.851874	1.31845	0.97179
