## Supplementary material for "Comparative analysis of codon usage patterns in SARS-CoV-2, its mutants and other respiratory viruses": S. Table 2

### Sheet: total_codon_usage_table
Amino acids	Codon	Human	G	GH	GR	L	O	S	V	VUI2020/01_GR	501Y.V2_G	501Y.V2_GH	501Y.V2_GR	501Y.V2_GV	SARS-CoV-2	SARS	MERS	RSV	HIN1	H3N2
Phe	UUU (F)	1.32	1.32	1.32	1.3	1.3	1.3	1.31	1.3	1.3	1.32	1.31	1.33	1.32	1.29	1.32	1.32	1.49	0.88	0.97
	UUC (F)	0.68	0.7	0.69	0.7	0.7	0.7	0.69	0.7	0.7	0.68	0.69	0.67	0.68	0.71	0.79	0.82	0.51	1.12	1.03
Leu	UUA (L)	1.12	1.48	1.47	1.46	1.5	1.47	1.42	1.52	1.5	1.38	1.39	1.39	1.43	1.57	1.11	1.17	1.76	0.63	0.77
	UUG (L)	1.06	1.26	1.27	1.27	1.25	1.26	1.28	1.24	1.25	1.31	1.3	1.3	1.28	1.21	1.25	1.33	0.98	0.99	1.38
	CUU (L)	1.1	1.28	1.27	1.25	1.31	1.27	1.2	1.33	1.28	1.15	1.15	1.17	1.22	1.41	1.09	0.83	0.94	1.2	1.1
	CUC (L)	0.92	0.49	0.49	0.48	0.5	0.49	0.47	0.51	0.5	0.45	0.45	0.45	0.47	0.53	0.59	0.59	0.79	0.95	1.03
	CUA (L)	0.7	0.82	0.83	0.84	0.8	0.83	0.87	0.79	0.81	0.9	0.9	0.89	0.86	0.74	0.91	1.01	0.92	1.18	0.86
	CUG (L)	1.1	0.67	0.68	0.71	0.64	0.68	0.75	0.62	0.67	0.81	0.8	0.79	0.74	0.54	1.06	1.07	0.61	1.06	0.86
Ser	UCU (S)	1.49	1.42	1.45	1.41	1.43	1.42	1.42	1.43	1.4	1.45	1.41	1.48	1.45	1.41	1.61	1.3	1.05	1.09	0.99
	UCC (S)	1.02	0.56	0.56	0.57	0.56	0.56	0.57	0.56	0.57	0.57	0.58	0.56	0.56	0.56	0.51	0.83	0.69	0.7	0.82
	UCA (S)	1.32	1.37	1.39	1.39	1.34	1.37	1.43	1.33	1.35	1.5	1.47	1.5	1.43	1.28	1.58	1.3	1.82	1.57	1.63
	UCG (S)	0.15	0.27	0.28	0.28	0.26	0.27	0.29	0.26	0.27	0.31	0.3	0.31	0.29	0.25	0.46	0.54	0.15	0.33	0.36
	AGU (S)	1.08	1.43	1.41	1.42	1.43	1.42	1.4	1.44	1.44	1.37	1.38	1.37	1.4	1.46	1.16	1.21	1.3	1.13	0.92
	AGC (S)	0.94	0.95	0.92	0.94	0.98	0.95	0.89	0.98	0.98	0.8	0.86	0.79	0.88	1.04	0.68	0.82	0.99	1.18	1.28
Pro	CCU (P)	1.37	1.5	1.52	1.5	1.5	1.5	1.52	1.5	1.48	1.55	1.51	1.56	1.52	1.47	1.52	1.34	0.93	1.04	1.25
	CCC (P)	1.01	0.54	0.53	0.55	0.55	0.55	0.54	0.54	0.55	0.53	0.55	0.52	0.53	0.58	0.59	0.74	0.79	0.8	0.8
	CCA (P)	1.41	1.59	1.59	1.59	1.58	1.59	1.58	1.58	1.59	1.59	1.59	1.6	1.6	1.58	1.64	1.33	2.21	1.67	1.49
	CCG (P)	0.21	0.37	0.35	0.37	0.37	0.36	0.36	0.37	0.38	0.34	0.36	0.33	0.35	0.38	0.25	0.58	0.07	0.49	0.45
Ile	AUU (I)	1.27	1.45	1.45	1.45	1.44	1.45	1.46	1.44	1.45	1.47	1.47	1.47	1.43	1.43	1.48	1.33	1.18	1.09	1.15
	AUC (I)	0.68	0.71	0.69	0.7	0.72	0.7	0.67	0.73	0.72	0.64	0.64	0.64	0.67	0.77	0.66	0.65	0.79	0.77	0.76
	AUA (I)	1.05	0.84	0.86	0.85	0.83	0.85	0.87	0.83	0.83	0.9	0.89	0.9	0.88	0.8	0.86	1.02	1.03	1.15	1.09
Met	AUG (M)	1	1	1	1	1	1	1	1	1	1	1	1	1	1	1	1	1	1	1
Thr	ACU (T)	1.28	1.31	1.33	1.3	1.32	1.31	1.31	1.32	1.29	1.32	1.28	1.35	1.33	1.3	1.42	1.09	1.29	1.01	1.03
	ACC (T)	0.91	0.82	0.8	0.82	0.84	0.82	0.79	0.84	0.84	0.73	0.76	0.73	0.78	0.88	0.77	0.81	0.82	0.78	0.82
	ACA (T)	1.6	1.52	1.53	1.54	1.5	1.53	1.57	1.5	1.52	1.61	1.62	1.6	1.56	1.47	1.58	1.41	1.78	1.89	1.83
	ACG (T)	0.2	0.34	0.33	0.35	0.34	0.34	0.34	0.34	0.35	0.33	0.34	0.33	0.33	0.35	0.22	0.7	0.11	0.32	0.32
Val	GUU (V)	1.16	1.56	1.55	1.5	1.6	1.54	1.45	1.63	1.55	1.37	1.35	1.4	1.47	1.7	1.38	0.93	1.4	0.86	0.89
	GUC (V)	0.74	0.64	0.63	0.62	0.67	0.64	0.58	0.68	0.65	0.53	0.53	0.53	0.58	0.74	0.58	0.52	0.72	0.73	0.89
	GUA (V)	0.9	0.91	0.91	0.92	0.9	0.91	0.93	0.89	0.91	0.95	0.95	0.94	0.93	0.88	0.87	1.03	1.14	1.12	0.82
	GUG (V)	1.2	0.89	0.91	0.96	0.83	0.91	1.04	0.8	0.88	1.15	1.17	1.12	1.02	0.68	1.17	1.52	0.74	1.29	1.4
Ala	GCU (A)	1.3	1.79	1.81	1.77	1.8	1.78	1.77	1.8	1.77	1.77	1.73	1.79	1.79	1.8	1.84	1.02	1.16	0.97	0.8
	GCC (A)	1.11	0.69	0.68	0.69	0.7	0.69	0.67	0.7	0.7	0.64	0.66	0.63	0.66	0.73	0.52	0.72	1.01	0.87	0.89
	GCA (A)	1.36	1.26	1.25	1.27	1.25	1.26	1.28	1.25	1.26	1.28	1.3	1.27	1.26	1.24	1.29	1.51	1.71	1.85	2.03
	GCG (A)	0.23	0.26	0.27	0.28	0.26	0.27	0.29	0.25	0.26	0.31	0.31	0.3	0.29	0.23	0.35	0.75	0.12	0.31	0.28
Tyr	UAU (Y)	1.29	1.07	1.06	1.05	1.08	1.06	1.03	1.09	1.07	1	0.99	1.01	1.04	1.1	0.97	1.02	1.31	1.06	1.01
	UAC (Y)	0.71	0.93	0.94	0.95	0.92	0.94	0.97	0.91	0.93	1	1.01	0.99	0.96	0.9	1.03	0.98	0.69	0.94	0.99
Cys	UGU (C)	1.17	1.18	1.19	1.18	1.17	1.18	1.2	1.17	1.17	1.22	1.21	1.23	1.2	1.16	1.19	1.18	1.14	0.9	0.97
	UGC (C)	0.83	0.82	0.81	0.82	0.83	0.82	0.8	0.83	0.83	0.78	0.79	0.77	0.8	0.84	0.81	0.82	0.86	1.1	1.03
TER	UAA (*)	1.16	1.28	1.28	1.27	1.3	1.28	1.25	1.3	1.29	1.2	1.21	1.21	1.25	1.33	1.06	1.06	1.35	0.75	0.83
	UGA (*)	1.11	1.14	1.13	1.13	1.15	1.14	1.1	1.16	1.14	1.05	1.07	1.06	1.1	0.5	0.92	1.11	0.62	0.56	0.81
	UAG (*)	0.73	0.58	0.6	0.6	0.55	0.58	0.65	0.54	0.56	0.74	0.72	0.74	0.65	1.18	1.03	0.84	1.03	1.69	1.36
Trp	UGG (W)	1	1	1	1	1	1	1	1	1	1	1	1	1	1	1	1	1	1	1
His	CAU (H)	1.1	1.03	1.04	1.03	1.03	1.03	1.02	1.04	1.03	1.02	1.02	1.03	1.03	1.04	1.03	1.03	1.26	1.27	1.14
	CAC (H)	0.9	0.97	0.96	0.97	0.97	0.97	0.98	0.96	0.97	0.98	0.98	0.97	0.97	0.96	0.97	0.97	0.74	0.73	0.86
Arg	CGU (R)	0.31	0.64	0.66	0.64	0.63	0.64	0.69	0.62	0.61	0.75	0.71	0.76	0.7	0.58	1.21	0.76	0.13	0.13	0.19
	CGC (R)	0.29	0.43	0.43	0.42	0.43	0.43	0.42	0.44	0.43	0.42	0.42	0.43	0.42	0.43	0.65	0.51	0.02	0.31	0.27
	CGA (R)	0.27	0.37	0.37	0.38	0.36	0.37	0.39	0.35	0.36	0.42	0.42	0.43	0.39	0.33	0.5	0.46	0.36	0.63	0.54
	CGG (R)	0.34	0.35	0.35	0.34	0.35	0.34	0.34	0.35	0.35	0.33	0.33	0.33	0.34	0.35	0.3	0.51	0.18	0.44	0.52
	AGA (R)	2.68	2.86	2.82	2.83	2.89	2.85	2.75	2.9	2.89	2.62	2.67	2.62	2.75	2.98	1.97	1.93	3.94	2.92	2.81
	AGG (R)	2.12	1.36	1.36	1.38	1.34	1.37	1.41	1.34	1.36	1.45	1.46	1.43	1.4	1.32	1.37	1.83	1.37	1.57	1.67
Gln	CAA (Q)	0.96	1.34	1.32	1.31	1.36	1.33	1.27	1.37	1.35	1.22	1.23	1.22	1.28	1.43	1.08	1.06	1.58	1.03	1.25
	CAG (Q)	1.04	0.66	0.68	0.69	0.64	0.67	0.73	0.63	0.65	0.78	0.77	0.78	0.72	0.57	0.92	0.94	0.42	0.97	0.75
Asn	AAU (N)	1.25	1.1	1.11	1.09	1.11	1.1	1.1	1.11	1.09	1.1	1.08	1.11	1.1	1.1	1.16	0.93	1.19	1.16	1.11
	AAC (N)	0.75	0.9	0.89	0.91	0.89	0.9	0.9	0.89	0.91	0.9	0.92	0.89	0.9	0.9	0.84	1.07	0.81	0.84	0.89
Lys	AAA (K)	1.32	1.34	1.32	1.31	1.37	1.33	1.26	1.38	1.35	1.21	1.21	1.22	1.27	1.47	1.06	0.95	1.32	1.08	1.31
	AAG (K)	0.68	0.66	0.68	0.69	0.63	0.67	0.74	0.62	0.65	0.79	0.79	0.78	0.73	0.53	0.94	1.05	0.68	0.92	0.69
Asp	GAU (D)	1.18	1.14	1.14	1.13	1.15	1.14	1.13	1.15	1.14	1.12	1.11	1.13	1.13	1.15	1.08	0.96	1.14	1.06	1.13
	GAC (D)	0.82	0.86	0.86	0.87	0.85	0.86	0.87	0.85	0.86	0.88	0.89	0.87	0.87	0.85	0.93	1.04	0.86	0.94	0.87
Glu	GAA (E)	1.09	1.34	1.34	1.32	1.35	1.33	1.3	1.36	1.33	1.27	1.26	1.29	1.31	1.38	0.99	1.11	1.37	1.2	1.19
	GAG (E)	0.91	0.66	0.66	0.68	0.65	0.67	0.7	0.64	0.67	0.73	0.74	0.71	0.69	0.62	1.01	0.89	0.63	0.8	0.81
Gly	GGU (G)	0.89	1.56	1.61	1.55	1.56	1.56	1.59	1.55	1.52	1.65	1.57	1.69	1.63	1.51	1.84	1.13	0.93	0.56	0.54
	GGC (G)	0.9	0.84	0.83	0.84	0.84	0.84	0.83	0.85	0.85	0.82	0.83	0.81	0.82	0.85	0.8	1.09	0.61	0.61	0.54
	GGA (G)	1.21	1.09	1.07	1.09	1.11	1.1	1.07	1.11	1.11	1.03	1.06	1.01	1.05	1.14	0.92	1.05	1.61	1.75	1.79
	GGG (G)	1	0.51	0.49	0.51	0.49	0.5	0.51	0.49	0.51	0.5	0.54	0.48	0.5	0.5	0.43	0.72	0.85	1.08	1.12
Note:
* italic and underlined codons are over-represented ones. The under-represented codons are highlighted in bold.
* For over-represented codon the RSCU value must be >1 in SARS-CoV-2 genomes compared to human and the difference between human and SARS-CoV-2 RSCU value should be >=0.2.
*For under-represented codon the RSCU value must be <1 in SARS-CoV-2 genomes compared to human and the difference between human and SARS-CoV-2 RSCU value should be >=0.2.

### Sheet: Over_under_represented_codons
Codon	Human	G	GH	GR	L	O	S	V	VUI2020/01_GR	501Y.V2_G	501Y.V2_GH	501Y.V2_GR	501Y.V2_GV	SARS-CoV-2	SARS	MERS	RSV	HIN1	H3N2
UUA (L)	1.12	1.48	1.47	1.46	1.5	1.47	1.42	1.52	1.5	1.38	1.39	1.39	1.43	1.57	1.11	1.17	1.76	0.63	0.77
UUG (L)	1.06	1.26	1.27	1.27	1.25	1.26	1.28	1.24	1.25	1.31	1.3	1.3	1.28	1.21	1.25	1.33	0.98	0.99	1.38
AGU (S)	1.08	1.43	1.41	1.42	1.43	1.42	1.4	1.44	1.44	1.37	1.38	1.37	1.4	1.46	1.16	1.21	1.3	1.13	0.92
CCU (P)	1.37	1.5	1.52	1.5	1.5	1.5	1.52	1.5	1.48	1.55	1.51	1.56	1.52	1.47	1.52	1.34	0.93	1.04	1.25
AUU (I)	1.27	1.45	1.45	1.45	1.44	1.45	1.46	1.44	1.45	1.47	1.47	1.47	1.43	1.43	1.48	1.33	1.18	1.09	1.15
GUU (V)	1.16	1.56	1.55	1.5	1.6	1.54	1.45	1.63	1.55	1.37	1.35	1.4	1.47	1.7	1.38	0.93	1.4	0.86	0.89
GCU (A)	1.3	1.79	1.81	1.77	1.8	1.78	1.77	1.8	1.77	1.77	1.73	1.79	1.79	1.8	1.84	1.02	1.16	0.97	0.8
AGA (R)	2.68	2.86	2.82	2.83	2.89	2.85	2.75	2.9	2.89	2.62	2.67	2.62	2.75	2.98	1.97	1.93	3.94	2.92	2.81
CAA (Q)	0.96	1.34	1.32	1.31	1.36	1.33	1.27	1.37	1.35	1.22	1.23	1.22	1.28	1.43	1.08	1.06	1.58	1.03	1.25
GAA (E)	1.09	1.34	1.34	1.32	1.35	1.33	1.3	1.36	1.33	1.27	1.26	1.29	1.31	1.38	0.99	1.11	1.37	1.2	1.19
GGU (G)	0.89	1.56	1.61	1.55	1.56	1.56	1.59	1.55	1.52	1.65	1.57	1.69	1.63	1.51	1.84	1.13	0.93	0.56	0.54
CUC (L)	0.92	0.49	0.49	0.48	0.5	0.49	0.47	0.51	0.5	0.45	0.45	0.45	0.47	0.53	0.59	0.59	0.79	0.95	1.03
CUG (L)	1.1	0.67	0.68	0.71	0.64	0.68	0.75	0.62	0.67	0.81	0.8	0.79	0.74	0.54	1.06	1.07	0.61	1.06	0.86
UCC (S)	1.02	0.56	0.56	0.57	0.56	0.56	0.57	0.56	0.57	0.57	0.58	0.56	0.56	0.56	0.51	0.83	0.69	0.7	0.82
CCC (P)	1.01	0.54	0.53	0.55	0.55	0.55	0.54	0.54	0.55	0.53	0.55	0.52	0.53	0.58	0.59	0.74	0.79	0.8	0.8
AUA (I)	1.05	0.84	0.86	0.85	0.83	0.85	0.87	0.83	0.83	0.9	0.89	0.9	0.88	0.8	0.86	1.02	1.03	1.15	1.09
GUG (V)	1.2	0.89	0.91	0.96	0.83	0.91	1.04	0.8	0.88	1.15	1.17	1.12	1.02	0.68	1.17	1.52	0.74	1.29	1.4
GCC (A)	1.11	0.69	0.68	0.69	0.7	0.69	0.67	0.7	0.7	0.64	0.66	0.63	0.66	0.73	0.52	0.72	1.01	0.87	0.89
CAG (Q)	1.04	0.66	0.68	0.69	0.64	0.67	0.73	0.63	0.65	0.78	0.77	0.78	0.72	0.57	0.92	0.94	0.42	0.97	0.75
GGG (G)	1	0.51	0.49	0.51	0.49	0.5	0.51	0.49	0.51	0.5	0.54	0.48	0.5	0.5	0.43	0.72	0.85	1.08	1.12
