## Supplementary material for "Comparative analysis of codon usage patterns in SARS-CoV-2, its mutants and other respiratory viruses": S. Table 1

### Sheet: All_indices_all_viruses
Clades/Viruses	A	C	G	U	U3s	C3s	A3s	G3s	CAI	Nc	GC3s	GC	L_sym	L_aa	Gravy	Aromo
G	0.2986	0.1838	0.1965	0.3211	0.421166	0.254062	0.392377	0.200955	0.708	50.8975	0.354738	0.394179	8817.04	9215.1	0.0235656	0.135574
GH	0.2987	0.1837	0.1964	0.3212	0.422936	0.249455	0.391526	0.203303	0.706	50.8521	0.352588	0.393362	8859.52	9260.14	0.0395221	0.132273
GR	0.2987	0.1838	0.1964	0.3211	0.415161	0.252069	0.391648	0.209122	0.70679	51.0733	0.358971	0.393998	8824.45	9230.22	0.0572019	0.132639
L	0.2987	0.1839	0.1965	0.3209	0.424891	0.257348	0.393159	0.193648	0.71	50.7991	0.352065	0.394592	8810.11	9201.47	-0.00948113	0.138816
O	0.2988	0.1838	0.1963	0.3211	0.418971	0.253445	0.39248	0.203187	0.7	50.9236	0.355788	0.393872	8801.18	9201.67	0.0330339	0.13468
S	0.2987	0.1839	0.1964	0.321	0.411146	0.244639	0.389933	0.21981	0.708	51.172	0.36065	0.392977	8852.55	9268.24	0.107543	0.125893
V	0.2986	0.184	0.1965	0.321	0.418971	0.253445	0.39248	0.203187	0.702	50.9236	0.355788	0.393872	8801.18	9201.67	0.0330339	0.13468
UK(GR_clade)	0.2987	0.1836	0.1963	0.3214	0.418753	0.257676	0.393283	0.200184	0.71	50.9702	0.357021	0.39465	8792.62	9189.83	0.0160711	0.138199
AFRICA_G	0.299	0.1835	0.1962	0.3212	0.405543	0.233571	0.387719	0.236124	0.696	51.329	0.36319	0.391095	8927.71	9358.19	0.185112	0.11623
AFRICA_GH	0.2984	0.1838	0.1965	0.3213	0.400366	0.238424	0.388209	0.237252	0.699	51.5048	0.368122	0.392134	8826.72	9255.5	0.185573	0.119419
AFRICA_GR	0.2992	0.1836	0.196	0.3212	0.410355	0.232856	0.387794	0.231714	0.696	51.1964	0.359545	0.390701	8948.64	9375.49	0.169888	0.116408
AFRICA_GV	0.2988	0.1837	0.1962	0.3213	0.415325	0.243175	0.389825	0.217175	0.7023	51.0625	0.3575	0.39275	8896	9310	0.100729	0.125711
SARS-CoV-2	0.2994	0.1837	0.1961	0.3208	0.4307	0.2679	0.3966	0.1777	0.71	50.64	0.349	0.396	8813	9193	-0.086947	0.148047
SARS-CoV	0.2851	0.1997	0.208	0.3073	0.4045	0.2319	0.3524	0.2551	0.69	53.34	0.38	0.413	9170	9645	0.212182	0.092068
MERS	0.2851	0.1997	0.208	0.3073	0.3301	0.2416	0.3477	0.3058	0.68	56.5	0.434	0.427	8848	9350	0.563871	0.10738
RSV	0.3887	0.176	0.156	0.2793	0.3936	0.2511	0.4945	0.1757	0.71	46.89	0.318	0.346	4485	4639	-0.475706	0.10886
H1N1	0.333	0.1938	0.243	0.2301	0.3159	0.265688	0.4256	0.257025	0.719	52.2425	0.4045	0.4395	517.125	545.625	-0.37499	0.083452
H3N2	0.3362	0.1928	0.2365	0.2345	0.3004	0.274575	0.431425	0.263338	0.72	51.9638	0.415625	0.4395	518.75	551.25	-0.489923	0.0852512
